# Proliferative events ameliorate DNA damage accumulation without affecting function in hematopoietic stem cells

**DOI:** 10.1101/2024.08.21.608631

**Authors:** Shubham Haribhau Mehatre, Harsh Agrawal, Irene Mariam Roy, Sarah Schouteden, Satish Khurana

**Author notes:** Corresponding author **Correspondence:** Satish Khurana, PhD, Associate Professor, School of Biology, Indian Institute of Science Education and Research Thiruvananthapuram, Kerala, India 695551.

## Abstract

Upon aging, HSCs show functional decline with increased proliferation, myeloid skewing, and poor engraftment efficiency. Accumulation of DNA damage has been causally linked with this phenomenon, with the debatable role of proliferative events. In this study, we sought to enquire the effect of increased hematopoietic stem cell (HSC) proliferation during the lifetime on the hematopoietic aging in mice. Multiple rounds of blood withdrawals were performed between two to twelve months of adult life to maintain higher proliferation rate in HSC population. Our experiments showed little effect of increased proliferation rate on age-associated functional decline in hematopoietic system. However, we noted a decrease in the double strand breaks (DSBs) accumulated with age in mice that underwent serial bleeding regimen. Analysis of single-cell sequencing data from mouse and human HSPCs showed enrichment of DNA damage response pathways confirmed by increased expression of the genes involved. Importantly, we demonstrate that the induction of HSC proliferation in aged mice is sufficient to decrease the load of DSBs. Hence, our results show that proliferative events during lifetime might aid in clearing age-associated DSBs. While these DNA damages might not be directly linked with the functional decline, proliferation induced clearance can have clinical implications.
