## Supplementary material for "Proliferative events ameliorate DNA damage accumulation without affecting function in hematopoietic stem cells": Table S2

### Sheet: Hallmark
	pathway	pval	padj	log2err	ES	NES	size	leadingEdge
1	HALLMARK_ADIPOGENESIS	0.915537	0.928726	0.0170764	0.18413	0.582073	48	Pdcd4, A....
2	HALLMARK_ALLOGRAFT_REJECTION	0.298387	0.447581	0.234393	-0.23289	-1.14381	24	Cd74, Lt....
3	HALLMARK_APOPTOSIS	0.506037	0.660049	0.049391	0.331885	0.995921	32	Top2a, H....
4	HALLMARK_COAGULATION	0.74491	0.859512	0.0356176	0.280955	0.745395	17	Pf4, Gng....
5	HALLMARK_COMPLEMENT	0.0311432	0.0622863	0.352488	-0.314628	-1.63222	29	Pim1, Ct....
6	HALLMARK_DNA_REPAIR	7.66449e-05	0.000287418	0.538434	0.633844	2.02159	52	Rad51, L....
7	HALLMARK_E2F_TARGETS	5.62259e-33	1.68678e-31	1.49548	0.810324	2.74114	119	Tk1, Mki....
8	HALLMARK_ESTROGEN_RESPONSE_LATE	0.0284738	0.0610153	0.287857	0.572038	1.62521	24	Top2a, C....
9	HALLMARK_FATTY_ACID_METABOLISM	0.861691	0.928726	0.023933	0.216196	0.648761	32	Lgals1, ....
10	HALLMARK_G2M_CHECKPOINT	1.36862e-22	2.05293e-21	1.2295	0.811114	2.69326	81	Mki67, P....
11	HALLMARK_GLYCOLYSIS	0.145179	0.22923	0.116234	0.443027	1.33934	34	Cdk1, Ce....
12	HALLMARK_HEME_METABOLISM	0.884835	0.928726	0.0245678	0.208873	0.594329	23	Icam4, B....
13	HALLMARK_HYPOXIA	0.00163367	0.00483311	0.45506	-0.430966	-2.1131	25	Pim1, Fo....
14	HALLMARK_IL2_STAT5_SIGNALING	0.000366523	0.00122174	0.498493	-0.431825	-2.1787	28	Ltb, Pim....
15	HALLMARK_INFLAMMATORY_RESPONSE	0.00239696	0.0059924	0.431708	-0.499162	-2.20198	18	Rtp4, If....
16	HALLMARK_INTERFERON_ALPHA_RESPONSE	1.53132e-08	9.18792e-08	0.733762	-0.664795	-3.2596	25	Procr, C....
17	HALLMARK_INTERFERON_GAMMA_RESPONSE	1.77694e-11	1.3327e-10	0.863415	-0.679081	-3.60326	30	Cd74, Rt....
18	HALLMARK_KRAS_SIGNALING_UP	0.0047487	0.0109585	0.407018	-0.469678	-2.02402	17	Mycn, Il....
19	HALLMARK_MITOTIC_SPINDLE	1.64214e-12	1.64214e-11	0.91012	0.84375	2.53602	33	Ccnb2, C....
20	HALLMARK_MTORC1_SIGNALING	0.099897	0.166495	0.1396	0.423324	1.36597	63	Rrm2, Un....
21	HALLMARK_MYC_TARGETS_V1	0.00177214	0.00483311	0.45506	0.488367	1.64805	117	Mcm5, Cd....
22	HALLMARK_MYC_TARGETS_V2	0.0923603	0.162989	0.154191	0.513776	1.46191	23	Ung, Mcm....
23	HALLMARK_OXIDATIVE_PHOSPHORYLATION	0.636364	0.763636	0.0350151	0.274378	0.915703	91	Timm50, ....
24	HALLMARK_P53_PATHWAY	3.99583e-06	1.7125e-05	0.610527	-0.480055	-2.57037	35	Procr, U....
25	HALLMARK_PEROXISOME	0.353293	0.493783	0.0706196	0.42847	1.13676	17	Top2a, M....
26	HALLMARK_PI3K_AKT_MTOR_SIGNALING	0.571429	0.714286	0.0464155	0.334633	0.925433	20	Cdk1, Cd....
27	HALLMARK_TNFA_SIGNALING_VIA_NFKB	2.26127e-08	1.13063e-07	0.733762	-0.68402	-3.19965	21	Fos, Irf....
28	HALLMARK_UNFOLDED_PROTEIN_RESPONSE	0.362108	0.493783	0.0661326	0.380889	1.1229	29	Cks1b, P....
29	HALLMARK_UV_RESPONSE_UP	0.928726	0.928726	0.0184736	0.181493	0.553087	36	Fen1, Rf....
30	HALLMARK_XENOBIOTIC_METABOLISM	0.0915598	0.162989	0.287805	-0.302738	-1.45477	23	Upp1, Ga....
