## Supplementary material for "Proliferative events ameliorate DNA damage accumulation without affecting function in hematopoietic stem cells": Table S3

### Sheet: Mice Reactome
	pathway	pval	padj	log2err	ES	NES	size	leadingEdge
1	REACTOME_ABC_FAMILY_PROTEINS_MEDIATED_TRANSPORT	0.639548	0.848966	0.0400032	0.308748	0.869906	26	Psmd13, ....
2	REACTOME_ACTIVATION_OF_APC_C_AND_APC_C_CDC20_MEDIATED_DEGRADATION_OF_MITOTIC_PROTEINS	0.130197	0.328029	0.124434	0.468283	1.37041	32	Cdk1, Cd....
3	REACTOME_ACTIVATION_OF_ATR_IN_RESPONSE_TO_REPLICATION_STRESS	6.29903e-08	8.14674e-07	0.704976	0.876672	2.23731	15	Clspn, M....
4	REACTOME_ACTIVATION_OF_NF_KAPPAB_IN_B_CELLS	0.773782	0.881288	0.0322878	0.269682	0.742692	24	Psmd13, ....
5	REACTOME_ACTIVATION_OF_THE_MRNA_UPON_BINDING_OF_THE_CAP_BINDING_COMPLEX_AND_EIFS_AND_SUBSEQUENT_BINDING_TO_43S	0.304813	0.609626	0.186433	-0.261092	-1.12823	17	Eif4a2, ....
6	REACTOME_ACTIVATION_OF_THE_PRE_REPLICATIVE_COMPLEX	8.62611e-07	9.29703e-06	0.659444	0.852445	2.17548	15	Mcm5, Cd....
7	REACTOME_ADAPTIVE_IMMUNE_SYSTEM	0.836858	0.917234	0.0206358	0.23055	0.757836	94	Kif22, C....
8	REACTOME_AMPLIFICATION_OF_SIGNAL_FROM_THE_KINETOCHORES	7.89726e-09	1.39279e-07	0.74774	0.780804	2.32176	35	Cenpf, A....
9	REACTOME_ANCHORING_OF_THE_BASAL_BODY_TO_THE_PLASMA_MEMBRANE	0.00176799	0.00725876	0.45506	0.694393	1.84873	19	Cdk1, Ha....
10	REACTOME_ANTIGEN_PROCESSING_CROSS_PRESENTATION	0.352273	0.670009	0.257206	-0.201377	-1.05933	32	H2-T23, ....
11	REACTOME_ANTIGEN_PROCESSING_UBIQUITINATION_PROTEASOME_DEGRADATION	0.761099	0.881288	0.0285039	0.251891	0.767869	42	Cdc20, U....
12	REACTOME_ANTIVIRAL_MECHANISM_BY_IFN_STIMULATED_GENES	0.152859	0.370683	0.117766	0.494309	1.3478	22	Cdk1, Tu....
13	REACTOME_APC_C_CDH1_MEDIATED_DEGRADATION_OF_CDC20_AND_OTHER_APC_C_CDH1_TARGETED_PROTEINS_IN_LATE_MITOSIS_EARLY_G1	0.22467	0.495294	0.0902635	0.433162	1.25894	31	Aurkb, C....
14	REACTOME_APC_C_MEDIATED_DEGRADATION_OF_CELL_CYCLE_PROTEINS	0.0107208	0.0364884	0.38073	0.574867	1.71712	36	Aurkb, C....
15	REACTOME_APOPTOSIS	0.0482509	0.139712	0.224966	0.585214	1.53396	18	Clspn, H....
16	REACTOME_ASPARAGINE_N_LINKED_GLYCOSYLATION	0.574398	0.848966	0.0434507	0.317225	0.928345	32	Tuba8, T....
17	REACTOME_ASSEMBLY_OF_THE_PRE_REPLICATIVE_COMPLEX	0.00129085	0.00569148	0.45506	0.610342	1.82852	37	Mcm5, Cd....
18	REACTOME_ASYMMETRIC_LOCALIZATION_OF_PCP_PROTEINS	0.657773	0.848966	0.0399219	0.308219	0.842783	23	Psmd13, ....
19	REACTOME_AUF1_HNRNP_D0_BINDS_AND_DESTABILIZES_MRNA	0.647332	0.848966	0.0406579	0.308573	0.849796	24	Hnrnpd, ....
20	REACTOME_AURKA_ACTIVATION_BY_TPX2	0.000449686	0.00229576	0.498493	0.71673	1.92447	20	Tpx2, Cd....
21	REACTOME_BASE_EXCISION_REPAIR	4.88399e-05	0.00033839	0.557332	0.75935	2.05674	21	Ung, Lig....
22	REACTOME_BETA_CATENIN_INDEPENDENT_WNT_SIGNALING	0.660793	0.848966	0.037303	0.296238	0.860983	31	Gng12, A....
23	REACTOME_CDK_MEDIATED_PHOSPHORYLATION_AND_REMOVAL_OF_CDC6	0.543527	0.848966	0.046882	0.329993	0.950622	29	Anapc15,....
24	REACTOME_CELLULAR_RESPONSES_TO_STIMULI	0.164493	0.389167	0.103197	0.373511	1.23759	101	Lmnb1, E....
25	REACTOME_CELLULAR_RESPONSE_TO_CHEMICAL_STRESS	0.961216	0.978729	0.0138083	0.158277	0.491619	48	Cycs, Co....
26	REACTOME_CELLULAR_RESPONSE_TO_HEAT_STRESS	0.156138	0.373961	0.117766	0.506247	1.34781	19	Nup62, N....
27	REACTOME_CELLULAR_RESPONSE_TO_HYPOXIA	0.774857	0.881288	0.0314929	0.262932	0.734406	25	Psmd13, ....
28	REACTOME_CELLULAR_SENESCENCE	0.050175	0.143146	0.216543	0.562306	1.52303	21	Lmnb1, E....
29	REACTOME_CELL_CYCLE	5.31313e-26	1.03075e-23	1.31889	0.711383	2.40942	177	Ccnb2, C....
30	REACTOME_CELL_CYCLE_CHECKPOINTS	9.65933e-14	9.36955e-12	0.954542	0.713144	2.33865	91	Ccnb2, C....
31	REACTOME_CELL_SURFACE_INTERACTIONS_AT_THE_VASCULAR_WALL	0.0578991	0.158203	0.321776	-0.398434	-1.59353	15	Procr, C....
32	REACTOME_CHROMATIN_MODIFYING_ENZYMES	0.535963	0.848966	0.0492918	0.349838	0.963437	24	Ezh2, Ha....
33	REACTOME_CHROMOSOME_MAINTENANCE	2.47908e-09	5.67776e-08	0.774939	0.775912	2.32881	38	Cenpk, C....
34	REACTOME_CLASS_I_MHC_MEDIATED_ANTIGEN_PROCESSING_PRESENTATION	0.96473	0.978729	0.0126058	0.156681	0.490097	53	Cdc20, U....
35	REACTOME_CLEC7A_DECTIN_1_SIGNALING	0.723094	0.871306	0.0338984	0.275948	0.787222	28	Psmd13, ....
36	REACTOME_COMPLEX_I_BIOGENESIS	0.659277	0.848966	0.0400846	0.312429	0.846229	21	Ndufab1,....
37	REACTOME_CROSS_PRESENTATION_OF_SOLUBLE_EXOGENOUS_ANTIGENS_ENDOSOMES	0.657773	0.848966	0.0399219	0.308219	0.842783	23	Psmd13, ....
38	REACTOME_CYCLIN_A_CDK2_ASSOCIATED_EVENTS_AT_S_PHASE_ENTRY	0.571267	0.848966	0.0452247	0.329332	0.932655	27	Cks1b, C....
39	REACTOME_CYTOKINE_SIGNALING_IN_IMMUNE_SYSTEM	0.956033	0.978729	0.0121213	0.161145	0.520414	70	Cdk1, Tu....
40	REACTOME_CYTOPROTECTION_BY_HMOX1	0.678788	0.8615	0.0404935	0.318182	0.812016	15	Cycs, Co....
41	REACTOME_C_TYPE_LECTIN_RECEPTORS_CLRS	0.699777	0.870235	0.0352404	0.27974	0.805857	29	Fcer1g, ....
42	REACTOME_DEADENYLATION_DEPENDENT_MRNA_DECAY	0.210965	0.470429	0.09855	0.476522	1.26868	19	Exosc8, ....
43	REACTOME_DECTIN_1_MEDIATED_NONCANONICAL_NF_KB_SIGNALING	0.657773	0.848966	0.0399219	0.308219	0.842783	23	Psmd13, ....
44	REACTOME_DEGRADATION_OF_AXIN	0.767981	0.881288	0.0326513	0.271913	0.748836	24	Psmd13, ....
45	REACTOME_DEGRADATION_OF_BETA_CATENIN_BY_THE_DESTRUCTION_COMPLEX	0.639548	0.848966	0.0400032	0.308748	0.869906	26	Psmd13, ....
46	REACTOME_DEGRADATION_OF_DVL	0.649652	0.848966	0.0404935	0.308395	0.849305	24	Psmd13, ....
47	REACTOME_DEUBIQUITINATION	0.328157	0.636625	0.0670513	0.359634	1.12947	55	Clspn, C....
48	REACTOME_DEVELOPMENTAL_BIOLOGY	0.424888	0.777625	0.0584693	0.372164	1.06171	28	Tuba8, T....
49	REACTOME_DNA_DAMAGE_BYPASS	0.00107513	0.00498639	0.45506	0.693482	1.89087	22	Pold1, P....
50	REACTOME_DNA_DOUBLE_STRAND_BREAK_REPAIR	1.22194e-05	9.12629e-05	0.593325	0.693306	2.09864	41	Rad51, R....
51	REACTOME_DNA_REPAIR	1.27015e-05	9.12629e-05	0.593325	0.611549	1.9787	72	Rad51, R....
52	REACTOME_DNA_REPLICATION	1.0921e-07	1.32417e-06	0.704976	0.691051	2.18982	59	Mcm5, Cd....
53	REACTOME_DNA_REPLICATION_PRE_INITIATION	0.000396965	0.00210133	0.498493	0.61895	1.89484	44	Mcm5, Cd....
54	REACTOME_DNA_STRAND_ELONGATION	3.81161e-08	5.2818e-07	0.719513	0.858085	2.24921	18	Lig1, Gi....
55	REACTOME_DOWNSTREAM_SIGNALING_EVENTS_OF_B_CELL_RECEPTOR_BCR	0.727684	0.871424	0.0339724	0.274247	0.772701	26	Psmd13, ....
56	REACTOME_DOWNSTREAM_TCR_SIGNALING	0.367924	0.686321	0.227987	-0.201031	-1.04378	29	Pik3r1, ....
57	REACTOME_DUAL_INCISION_IN_GG_NER	0.000828045	0.00401602	0.477271	0.704382	1.89132	20	Pold1, P....
58	REACTOME_DUAL_INCISION_IN_TC_NER	0.0188571	0.0582516	0.352488	0.591645	1.66698	26	Pold1, P....
59	REACTOME_EPIGENETIC_REGULATION_OF_GENE_EXPRESSION	0.166865	0.390022	0.113313	0.499455	1.32973	19	Ezh2, Dn....
60	REACTOME_ER_TO_GOLGI_ANTEROGRADE_TRANSPORT	0.284863	0.587909	0.0815265	0.449178	1.19588	19	Tuba8, T....
61	REACTOME_ESR_MEDIATED_SIGNALING	0.891381	0.953402	0.0260438	0.217128	0.583006	20	Gng12, H....
62	REACTOME_EUKARYOTIC_TRANSLATION_INITIATION	0.172414	0.398194	0.287857	-0.261837	-1.24046	22	Eif4a2, ....
63	REACTOME_FACTORS_INVOLVED_IN_MEGAKARYOCYTE_DEVELOPMENT_AND_PLATELET_PRODUCTION	0.00534299	0.0188462	0.407018	0.689843	1.76712	17	Kif22, R....
64	REACTOME_FATTY_ACID_METABOLISM	0.283237	0.587909	0.202072	-0.263675	-1.13279	18	Hacd4, A....
65	REACTOME_FCERI_MEDIATED_NF_KB_ACTIVATION	0.717514	0.871306	0.034641	0.278183	0.78379	26	Fcer1g, ....
66	REACTOME_FC_EPSILON_RECEPTOR_FCERI_SIGNALING	0.829546	0.915094	0.16318	-0.136474	-0.733535	33	Fos, Pik....
67	REACTOME_FORMATION_OF_TC_NER_PRE_INCISION_COMPLEX	0.642424	0.848966	0.0430173	0.333523	0.851165	15	Cops3, H....
68	REACTOME_G1_S_DNA_DAMAGE_CHECKPOINTS	0.628249	0.848966	0.0408229	0.314329	0.885633	26	Cdk2, Zf....
69	REACTOME_G1_S_TRANSITION	0.000400769	0.00210133	0.498493	0.633881	1.91876	41	Mcm5, Cd....
70	REACTOME_G2_M_CHECKPOINTS	5.46052e-05	0.000353114	0.557332	0.638176	1.99145	51	Ccnb2, C....
71	REACTOME_G2_M_DNA_DAMAGE_CHECKPOINT	0.0116798	0.0390207	0.38073	0.63873	1.70053	19	Cdk1, Rf....
72	REACTOME_GENERIC_TRANSCRIPTION_PATHWAY	0.111222	0.287695	0.129443	0.374993	1.26013	132	Aurkb, T....
73	REACTOME_GENE_EXPRESSION_TRANSCRIPTION	0.044955	0.132141	0.2114	0.384264	1.30123	189	Aurkb, T....
74	REACTOME_GLI3_IS_PROCESSED_TO_GLI3R_BY_THE_PROTEASOME	0.649652	0.848966	0.0404935	0.308395	0.849305	24	Psmd13, ....
75	REACTOME_GLOBAL_GENOME_NUCLEOTIDE_EXCISION_REPAIR_GG_NER	0.0189168	0.0582516	0.352488	0.569514	1.66666	32	Pold1, P....
76	REACTOME_GLUCOSE_METABOLISM	0.28	0.587909	0.0833634	0.47846	1.22105	15	Nup62, N....
77	REACTOME_GOLGI_TO_ER_RETROGRADE_TRANSPORT	0.00415793	0.0150065	0.407018	0.698987	1.79054	17	Kif22, R....
78	REACTOME_HDR_THROUGH_HOMOLOGOUS_RECOMBINATION_HRR	1.25154e-05	9.12629e-05	0.593325	0.787092	2.09553	19	Rad51, R....
79	REACTOME_HEDGEHOG_LIGAND_BIOGENESIS	0.649652	0.848966	0.0404935	0.308395	0.849305	24	P4hb, Ps....
80	REACTOME_HEDGEHOG_OFF_STATE	0.603795	0.848966	0.0420772	0.31358	0.903341	29	Tuba1b, ....
81	REACTOME_HEDGEHOG_ON_STATE	0.646857	0.848966	0.0400032	0.308571	0.861885	25	Arrb2, P....
82	REACTOME_HEMOSTASIS	0.494919	0.848966	0.046882	0.30929	1.00472	73	Kif22, P....
83	REACTOME_HOMOLOGY_DIRECTED_REPAIR	5.70432e-06	5.26971e-05	0.610527	0.716435	2.13998	36	Rad51, R....
84	REACTOME_IMMUNE_SYSTEM	0.969031	0.978729	0.00815592	0.186651	0.633897	195	Cdk1, Ki....
85	REACTOME_INNATE_IMMUNE_SYSTEM	NA	NA	NA	-0.101279	NA	125	Txnip, C....
86	REACTOME_INTERFERON_SIGNALING	0.238418	0.513094	0.0883594	0.443008	1.24819	26	Cdk1, Tu....
87	REACTOME_INTERLEUKIN_1_FAMILY_SIGNALING	0.556818	0.848966	0.202072	-0.172216	-0.925645	33	Tifa, St....
88	REACTOME_INTRACELLULAR_SIGNALING_BY_SECOND_MESSENGERS	0.979014	0.979014	0.0123167	0.139974	0.428357	43	Ezh2, Ee....
89	REACTOME_INTRA_GOLGI_AND_RETROGRADE_GOLGI_TO_ER_TRAFFIC	0.00733815	0.0254215	0.407018	0.640755	1.72047	20	Kif22, R....
90	REACTOME_KEAP1_NFE2L2_PATHWAY	0.367924	0.686321	0.227987	-0.201031	-1.04378	29	Map1lc3b....
91	REACTOME_LAGGING_STRAND_SYNTHESIS	9.48724e-07	9.68697e-06	0.659444	0.854624	2.17914	16	Lig1, Pr....
92	REACTOME_MACROAUTOPHAGY	0.510441	0.848966	0.0515309	0.358049	0.986051	24	Tuba8, T....
93	REACTOME_MAJOR_PATHWAY_OF_RRNA_PROCESSING_IN_THE_NUCLEOLUS_AND_CYTOSOL	0.811765	0.910639	0.025763	0.234813	0.703476	37	Exosc8, ....
94	REACTOME_MAPK6_MAPK4_SIGNALING	0.587007	0.848966	0.0451344	0.331178	0.912047	24	Cdk1, Ps....
95	REACTOME_MAPK_FAMILY_SIGNALING_CASCADES	0.912262	0.960643	0.0182442	0.193085	0.588606	42	Cdk1, Pt....
96	REACTOME_MEMBRANE_TRAFFICKING	0.2921	0.596499	0.0730744	0.377749	1.1791	52	Kif22, R....
97	REACTOME_METABOLISM	0.688312	0.8615	0.0307037	0.271555	0.924497	251	Tk1, Rrm....
98	REACTOME_METABOLISM_OF_AMINO_ACIDS_AND_DERIVATIVES	0.679663	0.8615	0.0338984	0.272948	0.839911	45	Nmral1, ....
99	REACTOME_METABOLISM_OF_CARBOHYDRATES	0.899343	0.953402	0.0212906	0.199936	0.585103	32	Nup62, N....
100	REACTOME_METABOLISM_OF_LIPIDS	0.973684	0.978729	0.234393	-0.0968727	-0.575982	53	Pik3r1, ....
101	REACTOME_METABOLISM_OF_NUCLEOTIDES	0.00179598	0.00725876	0.45506	0.631858	1.83643	31	Tk1, Rrm....
102	REACTOME_METABOLISM_OF_POLYAMINES	0.744395	0.881288	0.0325058	0.270738	0.772359	28	Srm, Psm....
103	REACTOME_METABOLISM_OF_PROTEINS	0.605395	0.848966	0.036839	0.283392	0.964102	250	Aurkb, T....
104	REACTOME_METABOLISM_OF_RNA	0.326673	0.636625	0.0655321	0.322702	1.09253	188	Slbp, Nu....
105	REACTOME_MHC_CLASS_II_ANTIGEN_PRESENTATION	0.190255	0.43423	0.103197	0.475387	1.30919	24	Kif22, R....
106	REACTOME_MITOCHONDRIAL_TRANSLATION	0.596791	0.848966	0.0406579	0.304256	0.911519	37	Mrpl18, ....
107	REACTOME_MITOTIC_G1_PHASE_AND_G1_S_TRANSITION	0.000347018	0.00192347	0.498493	0.613651	1.89984	46	Mcm5, Cd....
108	REACTOME_MITOTIC_G2_G2_M_PHASES	0.00363052	0.0135446	0.431708	0.561253	1.7556	53	Ccnb2, T....
109	REACTOME_MITOTIC_METAPHASE_AND_ANAPHASE	2.67017e-11	1.03602e-09	0.863415	0.693789	2.27357	87	Ccnb2, C....
110	REACTOME_MITOTIC_PROMETAPHASE	2.43352e-12	1.18026e-10	0.898671	0.753907	2.41597	65	Ccnb2, C....
111	REACTOME_MITOTIC_PROPHASE	0.000129784	0.000762975	0.518848	0.744644	2.01691	21	Ccnb2, C....
112	REACTOME_MITOTIC_SPINDLE_CHECKPOINT	6.3436e-09	1.23066e-07	0.761461	0.771778	2.32654	39	Cenpf, A....
113	REACTOME_MRNA_SPLICING	0.15121	0.370683	0.10882	0.387332	1.27244	92	Hnrnpd, ....
114	REACTOME_MRNA_SPLICING_MINOR_PATHWAY	0.240678	0.513094	0.0878313	0.441727	1.24458	26	Srsf7, S....
115	REACTOME_M_PHASE	4.54793e-13	2.941e-11	0.921426	0.678538	2.25846	112	Ccnb2, C....
116	REACTOME_NEDDYLATION	0.719017	0.871306	0.0318535	0.268334	0.805374	38	Dtl, Cop....
117	REACTOME_NERVOUS_SYSTEM_DEVELOPMENT	0.411902	0.761038	0.0618406	0.39427	1.07503	22	Tuba8, T....
118	REACTOME_NEUTROPHIL_DEGRANULATION	0.916077	0.960643	0.0147735	0.193243	0.630203	81	Plac8, S....
119	REACTOME_NONSENSE_MEDIATED_DECAY_NMD	0.566474	0.848966	0.138805	-0.212863	-0.914494	18	Rps27, R....
120	REACTOME_NUCLEAR_ENVELOPE_NE_REASSEMBLY	6.30163e-06	5.55689e-05	0.610527	0.770273	2.10621	23	Ccnb2, C....
121	REACTOME_NUCLEAR_EVENTS_MEDIATED_BY_NFE2L2	0.759322	0.881288	0.0319257	0.263866	0.74345	26	Psmd13, ....
122	REACTOME_NUCLEOTIDE_EXCISION_REPAIR	0.0274841	0.0833113	0.282013	0.509939	1.55451	42	Lig1, Po....
123	REACTOME_ORC1_REMOVAL_FROM_CHROMATIN	0.0118671	0.0390207	0.38073	0.582473	1.70458	32	Mcm5, Cd....
124	REACTOME_ORGANELLE_BIOGENESIS_AND_MAINTENANCE	0.00207731	0.00822446	0.431708	0.600365	1.80193	38	Cdk1, Tu....
125	REACTOME_PCNA_DEPENDENT_LONG_PATCH_BASE_EXCISION_REPAIR	8.10529e-05	0.000507234	0.538434	0.776528	1.98917	17	Lig1, Fe....
126	REACTOME_PCP_CE_PATHWAY	0.625566	0.848966	0.0410713	0.31248	0.884931	27	Arrb2, P....
127	REACTOME_PKR_MEDIATED_SIGNALING	0.0521212	0.146544	0.216543	0.609276	1.5549	15	Cdk1, Tu....
128	REACTOME_PLATELET_ACTIVATION_SIGNALING_AND_AGGREGATION	0.857143	0.931951	0.0225843	0.220839	0.665723	39	Pf4, Gng....
129	REACTOME_POST_TRANSLATIONAL_PROTEIN_MODIFICATION	0.0779221	0.204282	0.157403	0.373301	1.26308	173	Aurkb, T....
130	REACTOME_PROCESSING_OF_CAPPED_INTRON_CONTAINING_PRE_MRNA	0.0753769	0.203099	0.160801	0.396867	1.3223	113	Slbp, Nu....
131	REACTOME_PROCESSING_OF_DNA_DOUBLE_STRAND_BREAK_ENDS	0.00114215	0.00515298	0.45506	0.69504	1.86624	20	Clspn, T....
132	REACTOME_PROGRAMMED_CELL_DEATH	0.136	0.338256	0.124434	0.495392	1.3837	25	Clspn, H....
133	REACTOME_PTEN_REGULATION	0.859893	0.931951	0.0225843	0.216004	0.647125	37	Ezh2, Ee....
134	REACTOME_RECOGNITION_OF_DNA_DAMAGE_BY_PCNA_CONTAINING_REPLICATION_COMPLEX	0.000162893	0.000929447	0.518848	0.767704	2.01231	18	Pold1, P....
135	REACTOME_RECRUITMENT_OF_NUMA_TO_MITOTIC_CENTROSOMES	0.00107953	0.00498639	0.45506	0.692297	1.90655	24	Cdk1, Tu....
136	REACTOME_REGULATION_OF_MRNA_STABILITY_BY_PROTEINS_THAT_BIND_AU_RICH_ELEMENTS	0.500545	0.848966	0.0495902	0.336749	0.992677	34	Hnrnpd, ....
137	REACTOME_REGULATION_OF_PLK1_ACTIVITY_AT_G2_M_TRANSITION	0.000754197	0.00375165	0.477271	0.708827	1.91989	21	Ccnb2, C....
138	REACTOME_REGULATION_OF_PTEN_STABILITY_AND_ACTIVITY	0.71267	0.871306	0.0350151	0.280699	0.79493	27	Psmd13, ....
139	REACTOME_REGULATION_OF_RAS_BY_GAPS	0.649652	0.848966	0.0404935	0.308395	0.849305	24	Psmd13, ....
140	REACTOME_REGULATION_OF_RUNX2_EXPRESSION_AND_ACTIVITY	0.646857	0.848966	0.0400032	0.308571	0.861885	25	Psmd13, ....
141	REACTOME_REGULATION_OF_RUNX3_EXPRESSION_AND_ACTIVITY	0.633143	0.848966	0.0409884	0.314314	0.877926	25	Runx3, P....
142	REACTOME_REGULATION_OF_TP53_ACTIVITY	0.00160275	0.00675943	0.45506	0.643334	1.88633	33	Aurkb, T....
143	REACTOME_REGULATION_OF_TP53_ACTIVITY_THROUGH_PHOSPHORYLATION	0.00353421	0.0134439	0.431708	0.646483	1.80572	25	Aurkb, T....
144	REACTOME_RESOLUTION_OF_AP_SITES_VIA_THE_MULTIPLE_NUCLEOTIDE_PATCH_REPLACEMENT_PATHWAY	9.48846e-05	0.000575238	0.538434	0.755709	2.01197	19	Lig1, Fe....
145	REACTOME_RESOLUTION_OF_SISTER_CHROMATID_COHESION	4.77441e-11	1.54373e-09	0.851339	0.774854	2.41547	49	Ccnb2, C....
146	REACTOME_RESPIRATORY_ELECTRON_TRANSPORT	0.723044	0.871306	0.0310618	0.263505	0.803274	42	Cycs, Co....
147	REACTOME_RESPIRATORY_ELECTRON_TRANSPORT_ATP_SYNTHESIS_BY_CHEMIOSMOTIC_COUPLING_AND_HEAT_PRODUCTION_BY_UNCOUPLING_PROTEINS	0.641079	0.848966	0.0359209	0.284513	0.889957	53	Cycs, Co....
148	REACTOME_RESPONSE_TO_ELEVATED_PLATELET_CYTOSOLIC_CA2	0.950857	0.978729	0.0205626	0.17081	0.477097	25	Pf4, Itg....
149	REACTOME_RHO_GTPASES_ACTIVATE_FORMINS	1.97505e-09	5.47371e-08	0.774939	0.765038	2.34206	44	Cenpf, A....
150	REACTOME_RHO_GTPASE_CYCLE	0.748414	0.881288	0.0293519	0.256981	0.783387	42	Racgap1,....
151	REACTOME_RHO_GTPASE_EFFECTORS	2.63401e-09	5.67776e-08	0.774939	0.727948	2.28621	55	Cenpf, A....
152	REACTOME_RNA_POLYMERASE_II_PRE_TRANSCRIPTION_EVENTS	0.870478	0.938182	0.0266755	0.227479	0.616139	21	Ak6, Ssr....
153	REACTOME_RNA_POLYMERASE_II_TRANSCRIPTION_TERMINATION	0.204241	0.46073	0.096563	0.446345	1.2858	29	Slbp, Sr....
154	REACTOME_RUNX1_REGULATES_TRANSCRIPTION_OF_GENES_INVOLVED_IN_DIFFERENTIATION_OF_HSCS	0.897059	0.953402	0.0233667	0.206328	0.584312	27	Psmd13, ....
155	REACTOME_SCF_SKP2_MEDIATED_DEGRADATION_OF_P27_P21	0.587571	0.848966	0.043888	0.327404	0.922472	26	Cks1b, C....
156	REACTOME_SELECTIVE_AUTOPHAGY	0.302774	0.609626	0.078921	0.451472	1.1834	18	Tuba8, T....
157	REACTOME_SEPARATION_OF_SISTER_CHROMATIDS	2.46667e-08	3.68103e-07	0.733762	0.664461	2.16488	75	Cenpf, A....
158	REACTOME_SIGNALING_BY_GPCR	0.239585	0.513094	0.249247	-0.251586	-1.21931	23	Ramp2, L....
159	REACTOME_SIGNALING_BY_HEDGEHOG	0.57489	0.848966	0.0437126	0.317887	0.923904	31	Tuba1b, ....
160	REACTOME_SIGNALING_BY_INTERLEUKINS	0.530612	0.848966	0.282013	-0.17321	-0.958714	43	Il2rg, F....
161	REACTOME_SIGNALING_BY_NUCLEAR_RECEPTORS	0.812065	0.910639	0.0299196	0.256171	0.700465	23	Fabp5, D....
162	REACTOME_SIGNALING_BY_RECEPTOR_TYROSINE_KINASES	0.448819	0.798815	0.186433	-0.206857	-1.01556	25	Pik3r1, ....
163	REACTOME_SIGNALING_BY_RHO_GTPASES_MIRO_GTPASES_AND_RHOBTB3	2.58358e-07	2.94832e-06	0.674963	0.617462	2.02965	94	Cenpf, A....
164	REACTOME_SIGNALING_BY_THE_B_CELL_RECEPTOR_BCR	0.445454	0.798815	0.202072	-0.200916	-1.02082	28	Pik3r1, ....
165	REACTOME_SIGNALING_BY_WNT	0.7537	0.881288	0.0289981	0.255167	0.777858	42	Gng12, A....
166	REACTOME_SNRNP_ASSEMBLY	0.121472	0.310074	0.138022	0.539493	1.38198	17	Nup62, N....
167	REACTOME_STABILIZATION_OF_P53	0.649652	0.848966	0.0404935	0.308395	0.849305	24	Psmd13, ....
168	REACTOME_SUMOYLATION	5.12108e-05	0.000342582	0.557332	0.671638	2.02467	39	Aurkb, T....
169	REACTOME_SUMOYLATION_OF_DNA_DAMAGE_RESPONSE_AND_REPAIR_PROTEINS	0.0361727	0.107962	0.257206	0.570972	1.55683	22	Nup62, N....
170	REACTOME_SUMOYLATION_OF_DNA_REPLICATION_PROTEINS	7.7585e-06	6.27145e-05	0.593325	0.831462	2.12193	15	Aurkb, T....
171	REACTOME_SWITCHING_OF_ORIGINS_TO_A_POST_REPLICATIVE_STATE	0.00150602	0.00649262	0.45506	0.608915	1.82759	38	Mcm5, Cd....
172	REACTOME_S_PHASE	1.03193e-08	1.66828e-07	0.74774	0.683233	2.19397	66	Mcm5, Cd....
173	REACTOME_TCF_DEPENDENT_SIGNALING_IN_RESPONSE_TO_WNT	0.685996	0.8615	0.0352404	0.283572	0.82986	32	Psmd13, ....
174	REACTOME_TCR_SIGNALING	0.352273	0.670009	0.257206	-0.201377	-1.05933	32	Pik3r1, ....
175	REACTOME_TELOMERE_C_STRAND_LAGGING_STRAND_SYNTHESIS	1.18814e-06	1.1525e-05	0.643552	0.831583	2.17974	18	Lig1, Pr....
176	REACTOME_TELOMERE_MAINTENANCE	7.0241e-06	5.92468e-05	0.610527	0.771897	2.12577	24	Lig1, Pr....
177	REACTOME_TERMINATION_OF_TRANSLESION_DNA_SYNTHESIS	0.00338543	0.0131355	0.431708	0.704648	1.80504	17	Pold1, P....
178	REACTOME_THE_CITRIC_ACID_TCA_CYCLE_AND_RESPIRATORY_ELECTRON_TRANSPORT	0.652935	0.848966	0.0347157	0.278916	0.895989	67	Me2, Cyc....
179	REACTOME_THE_ROLE_OF_GTSE1_IN_G2_M_PROGRESSION_AFTER_G2_CHECKPOINT	0.0774264	0.204282	0.165657	0.487092	1.43586	34	Ccnb2, C....
180	REACTOME_TNFR2_NON_CANONICAL_NF_KB_PATHWAY	0.487179	0.848966	0.186433	-0.200686	-0.986456	26	Ltb, Tnf....
181	REACTOME_TP53_REGULATES_METABOLIC_GENES	0.81797	0.911989	0.0298485	0.254463	0.689227	21	Cycs, Co....
182	REACTOME_TRANSCRIPTIONAL_REGULATION_BY_RUNX1	0.830189	0.915094	0.213928	-0.132308	-0.753986	45	Ctsl, Cb....
183	REACTOME_TRANSCRIPTIONAL_REGULATION_BY_RUNX2	0.59417	0.848966	0.0430173	0.318088	0.907438	28	Cdk1, Cd....
184	REACTOME_TRANSCRIPTIONAL_REGULATION_BY_RUNX3	0.622599	0.848966	0.0412376	0.316351	0.891328	26	Runx3, P....
185	REACTOME_TRANSCRIPTIONAL_REGULATION_BY_TP53	0.0131734	0.0425942	0.38073	0.486005	1.56064	66	Aurkb, T....
186	REACTOME_TRANSCRIPTION_COUPLED_NUCLEOTIDE_EXCISION_REPAIR_TC_NER	0.0148134	0.0471115	0.38073	0.576374	1.68673	32	Lig1, Po....
187	REACTOME_TRANSLATION	0.953656	0.978729	0.012984	0.167228	0.536995	66	Mrpl18, ....
188	REACTOME_TRANSLESION_SYNTHESIS_BY_Y_FAMILY_DNA_POLYMERASES_BYPASSES_LESIONS_ON_DNA_TEMPLATE	0.00417706	0.0150065	0.407018	0.681066	1.78521	18	Pold1, P....
189	REACTOME_TRANSPORT_OF_MATURE_TRANSCRIPT_TO_CYTOPLASM	0.0554939	0.153797	0.199915	0.516198	1.49013	30	Slbp, Nu....
190	REACTOME_TRANSPORT_OF_SMALL_MOLECULES	0.970894	0.978729	0.0122193	0.154606	0.482585	52	Aqp1, Sl....
191	REACTOME_TRANSPORT_TO_THE_GOLGI_AND_SUBSEQUENT_MODIFICATION	0.429405	0.778547	0.0598603	0.389314	1.06151	22	Tuba8, T....
192	REACTOME_UBIQUITIN_MEDIATED_DEGRADATION_OF_PHOSPHORYLATED_CDC25A	0.657773	0.848966	0.0399219	0.308219	0.842783	23	Psmd13, ....
193	REACTOME_UB_SPECIFIC_PROCESSING_PROTEASES	0.523256	0.848966	0.0461379	0.325098	0.991036	42	Clspn, C....
194	REACTOME_UCH_PROTEINASES	0.776805	0.881288	0.0292103	0.247502	0.724304	32	Actl6a, ....
195	REACTOME_VESICLE_MEDIATED_TRANSPORT	0.320911	0.635273	0.0681513	0.362558	1.13585	54	Kif22, R....
