## Supplementary material for "Proliferative events ameliorate DNA damage accumulation without affecting function in hematopoietic stem cells": Table S5

### Sheet: Human Reactome
	pathway	pval	padj	log2err	ES	NES	size
1	REACTOME_ACTIVATION_OF_ATR_IN_RESPONSE_TO_REPLICATION_STRESS	2.48692e-06	1.7932e-05	0.627257	0.758005	1.90961	23
2	REACTOME_ACTIVATION_OF_THE_PRE_REPLICATIVE_COMPLEX	4.46577e-05	0.000278095	0.557332	0.729127	1.83991	24
3	REACTOME_ADAPTIVE_IMMUNE_SYSTEM	0.102102	0.180295	0.135741	0.462249	1.2327	59
4	REACTOME_AEROBIC_RESPIRATION_AND_RESPIRATORY_ELECTRON_TRANSPORT	0.00235078	0.00847518	0.431708	-0.312048	-1.86017	28
5	REACTOME_ANCHORING_OF_THE_BASAL_BODY_TO_THE_PLASMA_MEMBRANE	0.0656934	0.125	0.176694	0.570246	1.39747	19
6	REACTOME_ANTIGEN_PROCESSING_UBIQUITINATION_PROTEASOME_DEGRADATION	0.206465	0.310921	0.0919686	0.502392	1.23119	19
7	REACTOME_ANTIVIRAL_MECHANISM_BY_IFN_STIMULATED_GENES	0.386997	0.546583	0.0589694	0.442559	1.09735	20
8	REACTOME_APC_C_MEDIATED_DEGRADATION_OF_CELL_CYCLE_PROTEINS	0.00181043	0.00694041	0.45506	0.673338	1.67211	21
9	REACTOME_APOPTOSIS	0.821465	0.994652	0.0231538	0.300728	0.749612	22
10	REACTOME_ASPARAGINE_N_LINKED_GLYCOSYLATION	0.843284	0.994652	0.0235085	0.305241	0.723204	15
11	REACTOME_AURKA_ACTIVATION_BY_TPX2	0.0155165	0.0393691	0.38073	0.625443	1.55082	20
12	REACTOME_BASE_EXCISION_REPAIR	0.00321787	0.0110212	0.431708	0.707469	1.6762	15
13	REACTOME_CELLULAR_RESPONSES_TO_STIMULI	0.977023	0.996004	0.00699635	0.228364	0.616306	75
14	REACTOME_CELLULAR_RESPONSE_TO_CHEMICAL_STRESS	0.894359	0.996004	0.017548	0.259306	0.654344	24
15	REACTOME_CELLULAR_SENESCENCE	0.319038	0.455293	0.0689567	0.469927	1.14229	18
16	REACTOME_CELL_CYCLE	9.80168e-27	1.34283e-24	1.34223	0.721452	2.00087	177
17	REACTOME_CELL_CYCLE_CHECKPOINTS	3.02675e-15	1.38222e-13	1.00732	0.734376	1.98826	83
18	REACTOME_CELL_CYCLE_MITOTIC	4.33205e-23	2.96745e-21	1.24623	0.720326	1.98572	147
19	REACTOME_CHROMATIN_MODIFYING_ENZYMES	0.83106	0.994652	0.0234376	0.29576	0.714053	17
20	REACTOME_CHROMOSOME_MAINTENANCE	3.87952e-05	0.000253093	0.557332	0.660972	1.71943	39
21	REACTOME_CILIUM_ASSEMBLY	0.0512295	0.104082	0.199915	0.556317	1.4015	23
22	REACTOME_CLASS_I_MHC_MEDIATED_ANTIGEN_PROCESSING_PRESENTATION	0.430769	0.602198	0.053677	0.418203	1.05649	25
23	REACTOME_COPI_DEPENDENT_GOLGI_TO_ER_RETROGRADE_TRAFFIC	0.0008339	0.00380814	0.477271	0.728499	1.73864	16
24	REACTOME_CYCLIN_A_CDK2_ASSOCIATED_EVENTS_AT_S_PHASE_ENTRY	0.24477	0.360575	0.0826646	0.491869	1.19562	18
25	REACTOME_CYTOKINE_SIGNALING_IN_IMMUNE_SYSTEM	0.991009	0.996004	0.00434551	0.202859	0.549395	78
26	REACTOME_DEPOSITION_OF_NEW_CENPA_CONTAINING_NUCLEOSOMES_AT_THE_CENTROMERE	0.00621621	0.0181196	0.407018	0.682172	1.62808	16
27	REACTOME_DEUBIQUITINATION	0.0236826	0.0559399	0.352488	0.57465	1.4588	27
28	REACTOME_DEVELOPMENTAL_BIOLOGY	0.966034	0.996004	0.00855469	0.253166	0.683881	76
29	REACTOME_DISEASES_OF_SIGNAL_TRANSDUCTION_BY_GROWTH_FACTOR_RECEPTORS_AND_SECOND_MESSENGERS	0.988911	0.996004	0.00651414	0.1631	0.422334	34
30	REACTOME_DISORDERS_OF_TRANSMEMBRANE_TRANSPORTERS	0.924307	0.996004	0.0179363	0.25861	0.612723	15
31	REACTOME_DNA_DAMAGE_BYPASS	0.0039596	0.0123288	0.407018	0.692842	1.65354	16
32	REACTOME_DNA_DOUBLE_STRAND_BREAK_REPAIR	0.000283081	0.00143637	0.498493	0.65701	1.70276	32
33	REACTOME_DNA_REPAIR	2.95254e-05	0.000202249	0.57561	0.629341	1.67009	54
34	REACTOME_DNA_REPLICATION	1.91512e-07	2.01825e-06	0.690132	0.697688	1.84244	48
35	REACTOME_DNA_REPLICATION_PRE_INITIATION	0.0001224	0.000670754	0.518848	0.656938	1.70108	34
36	REACTOME_DNA_STRAND_ELONGATION	1.79429e-06	1.44599e-05	0.643552	0.779946	1.94414	22
37	REACTOME_DUAL_INCISION_IN_TC_NER	0.0595745	0.114954	0.188204	0.586048	1.39867	16
38	REACTOME_EPIGENETIC_REGULATION_OF_GENE_EXPRESSION	0.596013	0.792755	0.0398407	0.387921	0.936557	17
39	REACTOME_ESR_MEDIATED_SIGNALING	0.167497	0.269966	0.249247	-0.247992	-1.13544	18
40	REACTOME_ESTROGEN_DEPENDENT_GENE_EXPRESSION	0.16288	0.268849	0.249247	-0.247495	-1.10145	16
41	REACTOME_EXTENSION_OF_TELOMERES	0.000476327	0.0023306	0.498493	0.698626	1.73491	21
42	REACTOME_FACTORS_INVOLVED_IN_MEGAKARYOCYTE_DEVELOPMENT_AND_PLATELET_PRODUCTION	0.00790241	0.0220945	0.38073	0.613806	1.55064	25
43	REACTOME_FATTY_ACID_METABOLISM	0.970619	0.996004	0.0130773	0.204856	0.494584	17
44	REACTOME_G1_S_DNA_DAMAGE_CHECKPOINTS	0.16951	0.270033	0.105125	0.537423	1.27331	15
45	REACTOME_G2_M_CHECKPOINTS	2.06089e-06	1.56856e-05	0.627257	0.683613	1.79295	44
46	REACTOME_G2_M_DNA_DAMAGE_CHECKPOINT	0.00372321	0.0118623	0.431708	0.693944	1.65617	16
47	REACTOME_GLOBAL_GENOME_NUCLEOTIDE_EXCISION_REPAIR_GG_NER	0.109391	0.189704	0.132846	0.533385	1.32255	20
48	REACTOME_GOLGI_TO_ER_RETROGRADE_TRANSPORT	0.00132032	0.00532011	0.45506	0.705803	1.71565	18
49	REACTOME_HDR_THROUGH_HOMOLOGOUS_RECOMBINATION_HRR	0.000900766	0.00392103	0.477271	0.686981	1.70599	21
50	REACTOME_HEDGEHOG_OFF_STATE	0.840426	0.994652	0.0235793	0.299367	0.714472	16
51	REACTOME_HEMOSTASIS	0.255255	0.372021	0.0780892	0.421581	1.12618	61
52	REACTOME_HIV_INFECTION	0.80061	0.985759	0.0237916	0.311069	0.793098	28
53	REACTOME_HIV_LIFE_CYCLE	0.618085	0.806454	0.0387962	0.383174	0.914485	16
54	REACTOME_HOMOLOGY_DIRECTED_REPAIR	6.82798e-05	0.00040671	0.538434	0.702448	1.78323	27
55	REACTOME_HOST_INTERACTIONS_OF_HIV_FACTORS	0.769866	0.978343	0.0266755	0.321218	0.796475	20
56	REACTOME_INFECTIOUS_DISEASE	0.994006	0.996004	0.00354274	0.204741	0.553863	82
57	REACTOME_INNATE_IMMUNE_SYSTEM	0.996004	0.996004	0.00288973	0.177641	0.481678	86
58	REACTOME_INTERFERON_SIGNALING	0.647358	0.836679	0.0344919	0.360942	0.916284	27
59	REACTOME_INTERLEUKIN_4_AND_INTERLEUKIN_13_SIGNALING	0.779318	0.979509	0.0277292	0.327614	0.776214	15
60	REACTOME_INTRACELLULAR_SIGNALING_BY_SECOND_MESSENGERS	0.606958	0.79955	0.143903	-0.154546	-0.831361	24
61	REACTOME_INTRA_GOLGI_AND_RETROGRADE_GOLGI_TO_ER_TRAFFIC	0.00100876	0.0041879	0.45506	0.689479	1.68967	19
62	REACTOME_KINESINS	0.000718391	0.00339378	0.477271	0.738679	1.75015	15
63	REACTOME_MAPK_FAMILY_SIGNALING_CASCADES	0.974359	0.996004	0.0105707	0.197389	0.498657	25
64	REACTOME_MEIOSIS	0.0131584	0.0349529	0.38073	0.659543	1.56265	15
65	REACTOME_MEMBRANE_TRAFFICKING	0.0201777	0.0502608	0.352488	0.564061	1.46187	32
66	REACTOME_METABOLISM_OF_AMINO_ACIDS_AND_DERIVATIVES	0.940344	0.996004	0.0126058	0.240795	0.618681	30
67	REACTOME_METABOLISM_OF_CARBOHYDRATES	0.771249	0.978343	0.027448	0.32558	0.786048	17
68	REACTOME_METABOLISM_OF_LIPIDS	0.924471	0.996004	0.0137184	0.255648	0.663166	35
69	REACTOME_METABOLISM_OF_NUCLEOTIDES	0.0802469	0.148565	0.157403	0.547187	1.35884	21
70	REACTOME_METABOLISM_OF_RNA	NA	NA	NA	-0.225397	NA	69
71	REACTOME_MHC_CLASS_II_ANTIGEN_PRESENTATION	0.00349497	0.0114003	0.431708	0.658719	1.61429	19
72	REACTOME_MITOCHONDRIAL_PROTEIN_DEGRADATION	0.549349	0.73785	0.143903	-0.173562	-0.906551	23
73	REACTOME_MITOCHONDRIAL_TRANSLATION	0.00546752	0.0162837	0.407018	-0.367203	-1.69414	20
74	REACTOME_MITOTIC_G1_PHASE_AND_G1_S_TRANSITION	3.63714e-08	7.81188e-07	0.719513	0.699711	1.85085	50
75	REACTOME_MITOTIC_G2_G2_M_PHASES	0.000250104	0.00131785	0.498493	0.612673	1.61157	46
76	REACTOME_MITOTIC_METAPHASE_AND_ANAPHASE	5.29586e-08	9.06915e-07	0.719513	0.65923	1.76489	65
77	REACTOME_MITOTIC_PROMETAPHASE	9.115e-09	2.49751e-07	0.74774	0.684961	1.83305	63
78	REACTOME_MITOTIC_PROPHASE	0.0261506	0.0597106	0.287857	0.61133	1.48601	18
79	REACTOME_MITOTIC_SPINDLE_CHECKPOINT	7.67962e-08	9.56461e-07	0.704976	0.744954	1.93272	36
80	REACTOME_MRNA_SPLICING	0.856707	0.994652	0.0197519	0.288325	0.73659	29
81	REACTOME_M_PHASE	3.99147e-08	7.81188e-07	0.719513	0.631302	1.71179	89
82	REACTOME_NEDDYLATION	0.187695	0.288925	0.0975449	0.508292	1.24564	19
83	REACTOME_NERVOUS_SYSTEM_DEVELOPMENT	0.982846	0.996004	0.00759591	0.185513	0.481298	36
84	REACTOME_NEURONAL_SYSTEM	0.504722	0.691469	0.0474483	0.417357	1.00762	17
85	REACTOME_NEUTROPHIL_DEGRANULATION	0.892893	0.996004	0.0159485	0.288348	0.7657	55
86	REACTOME_NUCLEAR_ENVELOPE_NE_REASSEMBLY	0.131165	0.22462	0.120985	0.54278	1.31043	17
87	REACTOME_NUCLEOTIDE_EXCISION_REPAIR	0.177254	0.278392	0.0999277	0.492266	1.24014	23
88	REACTOME_ORC1_REMOVAL_FROM_CHROMATIN	0.000915861	0.00392103	0.477271	0.667062	1.6805	23
89	REACTOME_ORGANELLE_BIOGENESIS_AND_MAINTENANCE	0.137097	0.23188	0.11524	0.485586	1.25464	31
90	REACTOME_PLATELET_ACTIVATION_SIGNALING_AND_AGGREGATION	0.0388076	0.0857523	0.321776	-0.284751	-1.48667	22
91	REACTOME_POST_TRANSLATIONAL_PROTEIN_MODIFICATION	0.178821	0.278392	0.0978773	0.419853	1.14237	96
92	REACTOME_PROCESSING_OF_CAPPED_INTRON_CONTAINING_PRE_MRNA	0.886983	0.996004	0.0169971	0.277076	0.718848	36
93	REACTOME_PROCESSING_OF_DNA_DOUBLE_STRAND_BREAK_ENDS	0.00202907	0.00751306	0.431708	0.710229	1.69504	16
94	REACTOME_PROGRAMMED_CELL_DEATH	0.893333	0.996004	0.017626	0.263588	0.665894	25
95	REACTOME_RECOGNITION_OF_DNA_DAMAGE_BY_PCNA_CONTAINING_REPLICATION_COMPLEX	0.00749915	0.0214038	0.407018	0.678867	1.60843	15
96	REACTOME_RECRUITMENT_OF_MITOTIC_CENTROSOME_PROTEINS_AND_COMPLEXES	0.0531804	0.104082	0.197822	0.577333	1.41484	19
97	REACTOME_RECRUITMENT_OF_NUMA_TO_MITOTIC_CENTROSOMES	0.0340557	0.0764858	0.248911	0.578148	1.44112	22
98	REACTOME_REGULATION_OF_MRNA_STABILITY_BY_PROTEINS_THAT_BIND_AU_RICH_ELEMENTS	0.0702345	0.13181	0.287805	-0.309619	-1.37792	16
99	REACTOME_REGULATION_OF_PLK1_ACTIVITY_AT_G2_M_TRANSITION	0.0218095	0.0524194	0.352488	0.600116	1.49028	21
100	REACTOME_REGULATION_OF_TP53_ACTIVITY	0.0119839	0.0328358	0.38073	0.598441	1.51847	26
101	REACTOME_REGULATION_OF_TP53_ACTIVITY_THROUGH_PHOSPHORYLATION	0.00349497	0.0114003	0.431708	0.658955	1.61487	19
102	REACTOME_REPRODUCTION	0.0155178	0.0393691	0.38073	0.649644	1.55044	16
103	REACTOME_RESOLUTION_OF_ABASIC_SITES_AP_SITES	0.00321787	0.0110212	0.431708	0.707469	1.6762	15
104	REACTOME_RESOLUTION_OF_SISTER_CHROMATID_COHESION	4.16999e-09	1.42822e-07	0.761461	0.723602	1.90505	47
105	REACTOME_RESPIRATORY_ELECTRON_TRANSPORT	0.00516732	0.0157316	0.407018	-0.431431	-1.82216	15
106	REACTOME_RESPONSE_TO_ELEVATED_PLATELET_CYTOSOLIC_CA2	0.206524	0.310921	0.249247	-0.239678	-1.09738	18
107	REACTOME_RHO_GTPASES_ACTIVATE_FORMINS	7.1356e-08	9.56461e-07	0.704976	0.718512	1.88181	43
108	REACTOME_RHO_GTPASE_CYCLE	0.298067	0.429844	0.0709609	0.450346	1.1482	28
109	REACTOME_RHO_GTPASE_EFFECTORS	6.47525e-08	9.56461e-07	0.704976	0.692561	1.8313	51
110	REACTOME_RNA_POLYMERASE_II_TRANSCRIPTION	0.502498	0.691469	0.0454059	0.366136	1.00316	115
111	REACTOME_RRNA_PROCESSING	0.10265	0.180295	0.287805	-0.283544	-1.26188	16
112	REACTOME_SARS_COV_2_INFECTION	0.141163	0.235845	0.249247	-0.256513	-1.14158	16
113	REACTOME_SARS_COV_INFECTIONS	0.0470906	0.100803	0.321776	-0.225051	-1.39743	32
114	REACTOME_SEPARATION_OF_SISTER_CHROMATIDS	4.82024e-07	4.26489e-06	0.659444	0.677865	1.80005	55
115	REACTOME_SIGNALING_BY_GPCR	0.214624	0.319603	0.249247	-0.248271	-1.19357	21
116	REACTOME_SIGNALING_BY_HEDGEHOG	0.805876	0.985759	0.0251307	0.308449	0.744687	17
117	REACTOME_SIGNALING_BY_INTERLEUKINS	0.980943	0.996004	0.00699635	0.200738	0.530104	48
118	REACTOME_SIGNALING_BY_NOTCH	0.798762	0.985759	0.0247086	0.309764	0.772136	22
119	REACTOME_SIGNALING_BY_NUCLEAR_RECEPTORS	0.166793	0.269966	0.249247	-0.212121	-1.14108	24
120	REACTOME_SIGNALING_BY_RECEPTOR_TYROSINE_KINASES	0.85061	0.994652	0.0201955	0.289608	0.739869	29
121	REACTOME_SIGNALING_BY_RHO_GTPASES_MIRO_GTPASES_AND_RHOBTB3	4.98089e-07	4.26489e-06	0.659444	0.639601	1.71847	70
122	REACTOME_SIGNALING_BY_WNT	0.0891511	0.162849	0.287805	-0.283021	-1.35658	19
123	REACTOME_SUMOYLATION	0.024518	0.0569316	0.352488	0.591138	1.4917	24
124	REACTOME_SWITCHING_OF_ORIGINS_TO_A_POST_REPLICATIVE_STATE	7.63125e-05	0.000435617	0.538434	0.701012	1.77958	27
125	REACTOME_SYNTHESIS_OF_DNA	4.24472e-07	4.15376e-06	0.674963	0.698234	1.83662	46
126	REACTOME_S_PHASE	1.65786e-07	1.89272e-06	0.690132	0.671575	1.78913	57
127	REACTOME_TELOMERE_MAINTENANCE	0.00182376	0.00694041	0.45506	0.662377	1.67147	24
128	REACTOME_THE_ROLE_OF_GTSE1_IN_G2_M_PROGRESSION_AFTER_G2_CHECKPOINT	0.0464396	0.100803	0.2114	0.578358	1.43407	20
129	REACTOME_TRANSCRIPTIONAL_REGULATION_BY_RUNX1	0.021531	0.0524194	0.352488	-0.303265	-1.58333	22
130	REACTOME_TRANSCRIPTIONAL_REGULATION_BY_RUNX2	0.882729	0.996004	0.0208547	0.283263	0.671133	15
131	REACTOME_TRANSCRIPTIONAL_REGULATION_BY_TP53	0.0132668	0.0349529	0.38073	0.528538	1.40106	53
132	REACTOME_TRANSCRIPTION_COUPLED_NUCLEOTIDE_EXCISION_REPAIR_TC_NER	0.0491632	0.102051	0.206588	0.581455	1.41339	18
133	REACTOME_TRANSLATION	NA	NA	NA	-0.25435	NA	34
134	REACTOME_TRANSMISSION_ACROSS_CHEMICAL_SYNAPSES	0.511727	0.694125	0.0475434	0.417836	0.989974	15
135	REACTOME_TRANSPORT_OF_SMALL_MOLECULES	NA	NA	NA	-0.166474	NA	35
136	REACTOME_UB_SPECIFIC_PROCESSING_PROTEASES	0.0482686	0.101735	0.208955	0.588309	1.42035	17
137	REACTOME_UCH_PROTEINASES	0.0529487	0.104082	0.321776	-0.328328	-1.3867	15
138	REACTOME_UNFOLDED_PROTEIN_RESPONSE_UPR	0.0913006	0.164581	0.287805	-0.301301	-1.27255	15
139	REACTOME_VESICLE_MEDIATED_TRANSPORT	0.0523139	0.104082	0.195789	0.521174	1.3542	38
140	REACTOME_VIRAL_INFECTION_PATHWAYS	0.97003	0.996004	0.00801916	0.232874	0.624964	69
Showing 1 to 20 of 140 entries, 8 total columns
