## Supplementary material for "Proliferative events ameliorate DNA damage accumulation without affecting function in hematopoietic stem cells": Table S6

### Sheet: Sheet1
Table S4. List of antibodies used in this study
Sr. No.	Antibodies	Source	Catalog number
1	BB700 conjugated anti-mouse Sca-1 (Ly6A/E)	BDPharmingen	742089
2	PECy7 conjugated anti-mouse CD150	Biolegend	115914
3	PE conjugated anti-mouse c-kit (CD117)	Biolegend	105808
4	FITC conjugated anti-mouse CD48 FITC	BioLegend	103404
5	APC conjugated anti-mouse Lineage Antibody Cocktail	BDPharmingen	558074
6	APC conjugated anti-mouse CD11b	Biolegend	101212
7	APC conjugated anti-mouse Gr-1 (Ly6G)	Biolegend	108412
8	APC conjugated anti-mouse CD4	Biolegend	100516
9	APC conjugated anti-mouse CD8a	Biolegend	100712
10	FITC conjugated anti-mouse CD45R/B220	Biolegend	103206
11	AF647 conjugated anti-mouse Ki-67	BD Pharmingen	561126
12	FITC conjugated anti-mouse Ter119	BD Pharmingen	557915
13	APC conjugated anti-mouse CD45.1	eBioscience	17-0453-82
14	FITC conjugated anti-mouse CD45.2	eBioscience	11-0454-82
15	FITC conjugated anti-mouse Gr-1/Ly-6G/C	BD Pharmingen	553126
16	FITC conjugated anti-mouse CD3e	Invitrogen	11-0031-85
17	FITC conjugated anti-mouse CD41	BD Pharmingen	561849
18	AF488 conjugated anti-mouse F4/80	BD Pharmingen	567201
