## Supplementary material for "Proliferative events ameliorate DNA damage accumulation without affecting function in hematopoietic stem cells": Table S7

### Sheet: Sheet1
Table S5. List of primers used in this study
Sr. No.	Primer name	Sequence 5’-3’
1	Mm-Pcna_F	GAGGGTTGGTAGTTGTCGCT
	Mm-Pcna_R	CTCAAACATGGTGGCGGAGT
2	Mm-Rpa3_F	CGCCAGCATGTTACCACAGTA
	Mm-Rpa3_R	ATTTCCTCGTCAAGTGGCTCC
3	Mm-Rfc4_F	GCCAAAGCACAACTGACCAAG
	Mm-Rfc4_R	CACTGCAACCACTTCGTCCT
4	Mm-Rfc5_F	AGAACGCCTTGAGACGAGTG
	Mm-Rfc5_R	TCAGAGGGCCAAATCGGAAC
5	Mm-Neil1_F	AAGGGGCTGGTATTTGGTGG
	Mm-Neil1_R	CTCAATGTCAAGCGCAGCTC
6	Mm-Neil3_F	CGGTGGAAAGCCAACAGAGA
	Mm-Neil3_R	ACACATCACACAGCATCCGA
7	Mm-Xrcc1_F	AAAGAGTGGGTGCTGGACTG
	Mm-Xrcc1_R	AGCTTGGGAGCTTCGTCTTC
8	Mm-Tdg_F	CCCCGATCCTGTGCTATTCTC
	Mm-Tdg_R	GTCACGGTTGCCATGTTAGG
9	Mm-Topbp1_F	AGAGGCTACTGCCCAGAACA
	Mm-Topbp1_R	CGAGGCCGTTTGACTACATT
10	Mm-Palb2_F	GGGAAACGAAAATCAGCCCG
	Mm-Palb2_R	AACCACGCCTCTGTTCTGAC
11	Mm-Mre11a_F	CTGGGAGCGGTTTTCTTGTG
	Mm-Mre11a_R	TGGATCTGTGGGGCTCATTT
12	Mm-Brca1_F	GGCTTGACCCCCAAAGAAGT
	Mm-Brca1_R	TGTCCGCTCACACACAAACT
13	Mm-Blm_F	CTTGGGAGCTGAAAGAGGTG
	Mm-Blm_R	AACGAGGAAGAAGCAGTGGA
14	Mm-Cetn2_F	TGCAGTGGCTTCTTAGTTGTCC
	Mm-Cetn2_R	ATGCCACAGCAAGCACTCAT
15	Mm-Ddb1_F	GTGTCTCAAGAGCCCAAAGC
	Mm-Ddb1_R	TCTCTGTGTGGCTGATTTGC
16	Mm-GAPDH-F	ACCCAGAAGACTGTGGATGG
	Mm-GAPDH-R	TTCAGCTCTGGGATGACCTT
